# DNA metabarcoding reveals limited consumption of livestock and black rhinoceros by spotted hyenas in a prey-rich environment

**DOI:** 10.1101/2023.10.19.563067

**Authors:** Arjun Dheer, Renita Danabalan, Antonia Pellizzone, Eve Davidian, Philemon Naman, Camila Mazzoni, Oliver P. Höner

## Abstract

The diet of large carnivores is of great interest to conservation managers, as it can reveal the extent of human-carnivore conflict and the impact of carnivores on species of high conservation priority. Metabarcoding of environmental DNA can identify species and is often more reliable in doing so than observational or morphological methods. Metabarcoding is particularly powerful at detecting elusive and rare species and has therefore become a widely applied tool in biodiversity research. Here, we used DNA metabarcoding of fecal samples to determine the diet of spotted hyenas in the Ngorongoro Crater, a protected area in Northern Tanzania surrounded by areas co-inhabited by pastoralists. We assessed which species hyenas preferably consumed over a 24-year period and how frequently they consumed pastoralist livestock and black rhinoceros, a species of high economic value and conservation priority. We further estimated the effects of three key socio-demographic variables – age, social rank, and sex – on the propensity of hyenas to consume livestock. We detected DNA from 20 species in 371 hyena feces. Hyenas preferably consumed blue wildebeest and Grant’s gazelle. Among the detected species were five domestic species and one wild species that lived in the pastoralist-inhabited areas but not the Crater. This shows that resident Crater hyenas undertake foraging trips to areas surrounding the Crater. DNA of domestic species however was rarely detected (4.1% of 434 detections), and predominantly in feces of old hyenas. This suggests that Crater hyenas rarely consume livestock and that livestock is mostly consumed by hyenas less capable of hunting fleet-footed and powerful wild prey. No DNA of black rhinoceros was detected in any of the samples, suggesting that Crater hyenas do not frequently consume rhinoceros. Our findings suggest that the impact of Crater hyenas on livestock and wildlife of high conservation priority is limited. Our study highlights the potential of DNA metabarcoding to assess the extent of human-carnivore conflict and to guide evidence-based conservation efforts to promote coexistence of carnivores, humans and species of high conservation priority.
