## Supplementary Table S1 for "DNA metabarcoding reveals limited consumption of livestock and black rhinoceros by spotted hyenas in a prey-rich environment"

### Sheet: Table S1
Table S1: Database of fecal samples used for DNA metabarcoding and diet assessment of spotted hyenas in the Ngorongoro Crater, Tanzania. Additional relevant information pertaining to each sample is provided in the table, including the defecating hyena's age on the date of sample collection (column "age"), sex ("sex"), clan membership ("clan"), proportional rank ("prop.rank"), year of collection (…
sample	ID	age	sex	clan	prop.rank	collection	Species.1	Species.2	Species.3	OTU
1	153	9.11	female	M	0.25	1996	Cattle			1
2	213	8.31	female	S	-0.56	1996	Angoni vlei rat			1
3	148	11.15	female	M	0.47	1996	Cattle			1
4	96	9.34	female	L	-0.31	1996	Wildebeest			1
5	92	2.64	female	L	0.88	1996	Wildebeest			1
6	95	2.48	female	L	-0.53	1996	Wildebeest			1
7	155	2.9	male	L	-1	1996	Grant's gazelle	Wildebeest		2
8	103	1.17	female	L	1	1996	Wildebeest			1
9	151	2.58	female	M	0.82	1996	Wildebeest			1
10	97	2.74	female	L	0.39	1997	Zebra			1
11	96	9.78	female	L	-0.29	1997	Wildebeest			1
12	150	7.84	female	M	0.81	1997	Wildebeest			1
13	96	9.88	female	L	-0.31	1997	Wildebeest			1
14	154	3.04	female	M	0	1997	Thomson's gazelle			1
15	93	11.2	female	L	0.33	1997	Wildebeest			1
16	93	11.22	female	L	0.3	1997	Wildebeest			1
17	91	17.26	female	L	-0.26	1997	Wildebeest			1
18	99	3.34	female	L	-0.05	1997	Wildebeest			1
19	92	3.65	female	L	0.95	1997	Wildebeest			1
20	98	3.67	female	L	-0.19	1997	Zebra			1
21	93	11.79	female	L	0.24	1998	Wildebeest			1
22	103	2.63	female	L	1	1998	Grant's gazelle	Buffalo		2
23	152	6	female	M	0.4	1998	Wildebeest	Zebra		2
24	104	2.68	male	L	-0.61	1998	Wildebeest			1
25	149	6.25	female	M	0.52	1998	Wildebeest			1
26	94	8.23	female	L	-0.07	1998	Wildebeest			1
27	54	4.98	female	E	0.68	1998	East African mole rat			1
28	5	2.42	female	A	0.16	1998	Grant's gazelle			1
29	2	8.41	female	A	-0.22	1998	Wildebeest			1
30	3	7.37	female	A	-0.28	1998	Wildebeest			1
31	1	8.45	female	A	-0.09	1999	Giraffe	Zebra	Wildebeest	3
32	8	4.11	male	A	-0.1	2001	Wildebeest			1
33	199	4.4	male	S	-0.86	2001	Wildebeest			1
34	100	11.1	male	L	-0.77	2002	Wildebeest			1
35	108	2.11	female	L	0.49	2002	Wildebeest			1
36	159	3.15	male	E	-1	2002	Wildebeest			1
37	250	6.12	male	E	-0.94	2002	Wildebeest			1
38	162	1.14	male	M	0.04	2002	Grant's gazelle	Wildebeest		2
39	200	4.03	male	S	-0.82	2002	Buffalo			1
40	55	4.31	female	E	0.12	2002	Wildebeest			1
41	159	3.76	male	E	-1	2003	Zebra			1
42	251	5.63	male	S	-0.52	2003	Wildebeest			1
43	245	8.45	male	S	-0.43	2003	Wildebeest			1
44	4	9.18	male	M	-0.88	2003	Buffalo	Wildebeest		2
45	160	4.03	male	A	-0.86	2003	Angoni vlei rat			1
46	6	8.03	male	L	-0.91	2003	Wildebeest			1
47	109	3.44	male	L	0.82	2003	Wildebeest			1
48	57	3.41	female	E	-0.27	2004	Wildebeest			1
49	7	7.49	male	M	-0.75	2004	Zebra			1
50	109	3.93	male	A	-1	2004	Grant's gazelle			1
51	71	9.45	male	M	-0.79	2004	Wildebeest			1
52	99	10.62	female	L	-0.57	2004	Wildebeest			1
53	11	4.44	male	F	-0.88	2004	Wildebeest			1
54	110	4.7	female	L	0.49	2004	Wildebeest			1
55	56	6.58	male	L	-0.83	2006	Thomson's gazelle			1
56	111	5.4	female	L	0.51	2006	Wildebeest			1
57	14	4.33	male	L	-0.79	2006	Wildebeest	Grant's gazelle		2
58	58	4.77	female	E	-0.11	2007	Wildebeest			1
59	17	2.89	male	A	-0.61	2007	Buffalo			1
60	170	3.46	male	N	-0.9	2007	Wildebeest			1
61	252	7.41	male	N	-0.52	2007	Wildebeest	Buffalo		2
62	115	4.45	female	L	-0.48	2007	Wildebeest			1
63	102	10.92	female	L	-0.58	2007	Wildebeest			1
64	105	10	female	L	0.79	2007	Wildebeest			1
65	112	6.6	female	L	0.58	2007	Wildebeest			1
66	175	2.73	male	M	-0.45	2007	Wildebeest			1
67	7	11.07	male	E	-0.93	2007	Wildebeest			1
68	115	5.07	female	L	-0.39	2007	Buffalo			1
69	59	5.08	female	E	0.85	2007	Wildebeest			1
70	107	8.3	male	M	-0.74	2007	Wildebeest			1
71	215	5.43	male	L	-0.93	2007	Wildebeest			1
72	114	5.54	female	L	0.03	2008	Wildebeest	Buffalo		2
73	117	4.79	male	L	0.15	2008	Wildebeest	Zebra		2
74	173	3.23	male	M	0.13	2008	Wildebeest	Zebra		2
75	169	4.57	female	M	-0.24	2008	Wildebeest			1
76	156	11.25	female	M	0.4	2008	Wildebeest			1
77	120	3.9	female	L	0.67	2008	Wildebeest	Buffalo		2
78	75	4.11	female	F	-0.13	2008	Wildebeest			1
79	124	2.6	male	L	0.24	2008	Wildebeest			1
80	198	12.65	male	M	-0.77	2008	Wildebeest			1
81	73	6.75	male	M	-0.69	2008	Wildebeest			1
82	247	1.34	male	T	0.79	2008	Wildebeest	Buffalo		2
83	14	6.48	male	L	-0.77	2008	Grant's gazelle			1
84	157	11.58	female	M	-0.11	2008	Eland			1
85	16	4.53	female	A	0.62	2008	Wildebeest	Zebra		2
86	126	1.94	female	L	0.63	2008	Wildebeest	Zebra		2
87	158	12.01	male	L	-0.71	2009	Wildebeest			1
88	181	2.87	male	M	0.06	2009	Wildebeest	Thomson's gazelle		2
89	164	6.94	male	L	-0.91	2009	Wildebeest	Zebra		2
90	176	4.82	female	M	0.84	2010	Zebra	Wildebeest		2
91	114	7.74	female	L	-0.09	2010	Wildebeest			1
92	119	6.58	male	E	-0.82	2010	Wildebeest			1
93	116	7.18	female	L	-0.49	2010	Wildebeest			1
94	20	4.01	male	E	-1	2010	Wildebeest			1
95	121	5.93	male	L	-0.61	2010	Wildebeest			1
96	136	2.53	male	L	0	2010	Buffalo	Wildebeest		2
97	171	6.31	male	A	-0.78	2010	Wildebeest	East African mole rat		2
98	172	6.16	male	N	-0.86	2010	Wildebeest			1
99	133	3.19	male	S	-1	2010	Wildebeest			1
100	175	5.78	male	S	-0.58	2010	Buffalo			1
101	182	3.75	male	S	-0.7	2010	Zebra			1
102	185	2.87	male	S	-0.92	2010	Zebra			1
103	219	4.88	female	S	-0.09	2010	Hippo			1
104	221	2.42	male	S	-0.05	2010	Wildebeest			1
105	173	6.08	male	N	-0.84	2010	Wildebeest			1
106	201	9.5	male	N	-0.23	2010	Wildebeest			1
107	202	5.93	male	N	-0.2	2010	Wildebeest			1
108	201	9.5	male	N	-0.23	2010	Buffalo			1
109	172	6.23	male	N	-0.79	2010	Wildebeest			1
110	128	4.1	male	S	-0.79	2011	Wildebeest			1
111	205	2.65	male	N	0.22	2011	Wildebeest			1
112	204	3.02	male	N	-0.12	2011	Wildebeest			1
113	12	10.52	male	L	-0.74	2011	Wildebeest			1
114	184	3.56	male	S	-0.89	2011	Cattle			1
115	202	6.06	male	N	-0.2	2011	Buffalo			1
116	9	10.86	male	N	-0.54	2011	Wildebeest			1
117	217	6.35	male	L	-0.89	2011	Wildebeest			1
118	214	10.2	male	L	-0.82	2011	Wildebeest			1
119	61	4.95	male	M	-0.96	2011	Wildebeest			1
120	161	10.64	male	S	-0.51	2011	Wildebeest			1
121	185	3.07	male	S	-0.93	2011	Zebra			1
122	222	2.43	male	S	0.39	2011	Zebra			1
123	185	3.11	male	S	-0.93	2011	Wildebeest			1
124	220	3.19	male	S	-0.3	2011	Wildebeest	Zebra		2
125	130	3.91	female	L	-0.66	2011	Wildebeest			1
126	173	6.31	male	N	-0.81	2011	Buffalo			1
127	15	8.62	male	L	-0.78	2011	Donkey	Domestic dog		2
128	137	2.56	male	L	0.85	2011	Wildebeest			1
129	121	6.31	male	L	-0.61	2011	Wildebeest			1
130	134	3.23	male	L	0.1	2011	Wildebeest			1
131	167	7.89	male	A	-0.76	2011	Wildebeest	Zebra		2
132	184	3.68	male	S	-0.88	2011	Wildebeest	Zebra		2
133	132	3.87	male	S	-1	2011	Buffalo			1
134	132	3.9	male	S	-0.96	2011	Zebra			1
135	181	5.09	male	S	-0.61	2011	Hippo			1
136	14	9.31	male	L	-0.69	2011	Zebra			1
137	139	2.25	female	L	0.88	2011	Buffalo			1
138	14	9.32	male	L	-0.69	2011	Buffalo			1
139	123	5.96	male	L	-0.42	2011	Zebra			1
140	15	9.08	male	L	-0.73	2011	Thomson's gazelle			1
141	56	12.18	male	L	-0.71	2011	Zebra			1
142	125	4.86	female	L	0.24	2011	Wildebeest	Zebra		2
143	121	6.8	male	L	-0.57	2011	Zebra			1
144	10	11.45	male	F	-0.58	2011	Buffalo			1
145	132	4.02	male	S	-0.93	2011	Wildebeest			1
146	222	3.02	male	S	0.37	2011	Zebra			1
147	221	3.22	male	S	-0.05	2011	Zebra			1
148	133	4.04	male	S	-0.86	2011	Wildebeest			1
149	113	9.95	male	L	-0.62	2011	Wildebeest			1
150	12	11.22	male	L	-0.71	2011	Zebra			1
151	101	16.11	male	L	-0.98	2011	Donkey	Cattle	Giraffe	3
152	140	2.01	male	L	0.61	2011	Zebra			1
153	181	5.29	male	S	-0.65	2011	Hippo			1
154	181	5.31	male	S	-0.65	2011	Zebra			1
155	131	4.37	female	L	-0.52	2011	Wildebeest			1
156	186	3.58	male	N	-0.97	2011	Wildebeest			1
157	183	4.51	male	N	-0.95	2011	Zebra	Wildebeest		2
158	177	5.56	male	N	-0.84	2011	Wildebeest			1
159	128	4.96	male	S	-0.68	2011	Buffalo			1
160	166	8.93	male	S	-0.51	2011	Wildebeest			1
161	66	3.39	male	N	-0.92	2011	Zebra			1
162	224	2.9	female	S	-0.34	2012	Wildebeest			1
163	63	4.61	male	S	-0.84	2012	Wildebeest			1
164	246	9.8	male	N	-0.57	2012	Wildebeest			1
165	65	3.98	male	N	-0.78	2012	Buffalo			1
166	170	8.49	male	N	-0.53	2012	Zebra	Buffalo		2
167	61	6.09	male	M	-0.95	2012	Buffalo			1
168	202	7.25	male	N	-0.15	2012	Buffalo			1
169	186	3.96	male	N	-0.97	2012	Buffalo			1
170	121	7.43	male	L	-0.67	2012	Zebra			1
171	129	5.05	male	S	-0.94	2012	Wildebeest			1
172	123	6.64	male	L	-0.57	2012	Warthog			1
173	122	7.05	female	L	0.03	2012	Wildebeest	Warthog		2
174	60	7.56	male	M	-0.79	2012	Domestic dog			1
175	106	14.05	male	M	-0.69	2012	Wildebeest			1
176	133	4.97	male	S	-0.89	2012	Zebra			1
177	128	5.77	male	S	-0.74	2012	Zebra	Wildebeest		2
178	228	2.14	male	S	0.37	2012	Grant's gazelle			1
179	118	9.3	male	M	-0.63	2012	Wildebeest	Grant's gazelle		2
180	224	3.56	female	S	-0.31	2012	Zebra			1
181	223	3.61	female	S	-0.51	2012	Zebra			1
182	134	4.77	male	S	-0.97	2012	Wildebeest			1
183	222	4.01	male	N	-1	2012	Buffalo			1
184	140	2.97	male	L	0.46	2012	Zebra	Wildebeest		2
185	115	9.92	female	L	-0.69	2012	Zebra			1
186	139	3.35	female	L	0.76	2012	Zebra			1
187	225	3.4	male	L	-1	2012	Wildebeest			1
188	121	7.87	male	L	-0.6	2012	Wildebeest			1
189	133	5.09	male	S	-0.88	2012	Wildebeest			1
190	163	10.72	male	S	-0.52	2012	Wildebeest			1
191	136	4.56	male	S	-0.91	2012	Zebra			1
192	136	4.58	male	S	-0.91	2012	Wildebeest	Zebra		2
193	177	6.51	male	N	-0.84	2012	Thomson's gazelle			1
194	62	6.62	female	E	0.88	2012	Buffalo			1
195	246	10.54	male	N	-0.53	2012	Buffalo			1
196	165	10.17	male	N	-0.5	2012	Zebra	Donkey		2
197	180	6.37	male	N	-0.73	2012	Zebra			1
198	208	2.31	male	N	0.03	2012	Wildebeest			1
199	186	4.55	male	N	-0.97	2012	Wildebeest			1
200	62	6.64	female	E	0.86	2012	Zebra			1
201	229	2.12	male	S	-0.09	2012	Buffalo			1
202	127	5.98	male	L	-0.14	2012	Buffalo			1
203	18	8.22	male	L	-0.84	2012	Giraffe	Goat		2
204	124	7.2	male	L	-0.25	2012	Thomson's gazelle			1
205	221	4.37	male	S	-0.14	2012	Buffalo			1
206	109	12.47	male	A	-0.74	2012	Grant's gazelle			1
207	179	6.48	male	A	-0.89	2012	Wildebeest			1
208	113	11.09	male	L	-0.61	2012	Donkey	Thomson's gazelle		2
209	141	2.57	male	L	0.84	2012	Wildebeest			1
210	225	3.56	male	L	-1	2012	Wildebeest	Buffalo		2
211	220	4.93	male	S	-0.38	2012	Warthog			1
212	121	8.04	male	L	-0.56	2012	Wildebeest			1
213	218	8.34	male	L	-0.9	2013	Wildebeest	Hippo		2
214	15	10.56	male	L	-0.79	2013	Wildebeest			1
215	217	8.37	male	L	-0.87	2013	Wildebeest			1
216	13	12.2	male	L	-0.82	2013	Wildebeest			1
217	121	8.26	male	L	-0.56	2013	Wildebeest	Buffalo		2
218	76	6.19	male	A	-0.88	2013	Wildebeest			1
219	25	3.56	male	A	0.42	2013	Wildebeest			1
220	174	8.19	male	A	-0.81	2013	Wildebeest			1
221	64	5.26	male	N	-0.8	2013	Buffalo			1
222	183	5.75	male	N	-0.97	2013	Wildebeest			1
223	121	8.27	male	L	-0.56	2013	Wildebeest			1
224	216	11.12	female	S	1	2013	Wildebeest			1
225	220	5.17	male	S	-0.38	2013	Wildebeest			1
226	18	8.48	male	L	-0.84	2013	Wildebeest			1
227	181	6.64	male	S	-0.71	2013	Wildebeest			1
228	207	3.57	male	M	-0.96	2013	Buffalo			1
229	173	8.4	male	N	-0.69	2013	Wildebeest			1
230	220	5.37	male	S	-0.32	2013	Wildebeest			1
231	128	6.4	male	S	-0.64	2013	Wildebeest			1
232	134	5.39	male	S	-0.84	2013	Wildebeest			1
233	175	8.22	male	S	-0.56	2013	Wildebeest			1
234	129	6.1	male	S	-0.81	2013	Buffalo			1
235	183	5.98	male	N	-0.96	2013	Buffalo			1
236	128	6.41	male	S	-0.64	2013	Wildebeest			1
237	129	6.11	male	S	-0.81	2013	Wildebeest			1
238	168	9.86	male	N	-0.59	2013	Buffalo			1
239	181	6.84	male	S	-0.61	2013	Wildebeest			1
240	161	12.9	male	S	-0.46	2013	Wildebeest			1
241	137	5.26	male	S	-0.84	2013	Grant's gazelle			1
242	231	2.2	male	S	0.87	2013	Wildebeest			1
243	136	5.61	male	S	-0.74	2013	Wildebeest			1
244	67	6.35	male	E	0.65	2017	Zebra	Buffalo		2
245	146	4.32	male	L	-0.02	2017	Lion	Zebra	Wildebeest	3
246	238	4.5	male	S	-0.2	2017	Buffalo			1
247	49	3.28	male	A	-0.61	2017	Donkey			1
248	44	3.43	male	L	-0.91	2017	Wildebeest			1
249	41	4.33	female	A	0.93	2017	Wildebeest			1
250	37	4.59	male	A	-0.21	2017	Wildebeest			1
251	37	4.59	male	A	-0.21	2017	Buffalo			1
252	253	10.04	male	M	-1	2017	Buffalo			1
253	178	11.56	female	M	0.21	2017	Buffalo			1
254	242	2.97	female	S	0.95	2017	Buffalo			1
255	46	4.01	male	F	-0.98	2018	Cattle			1
256	76	11.14	male	A	-0.88	2018	Wildebeest			1
257	230	7.3	male	F	-0.89	2018	Wildebeest			1
258	81	6.69	female	F	0.5	2018	Wildebeest			1
259	193	2.9	male	E	-1	2018	Wildebeest	Zebra		2
260	42	4.62	male	F	-0.91	2018	Wildebeest			1
261	49	3.59	male	A	-0.6	2018	Wildebeest			1
262	90	2.04	male	F	0.91	2018	Wildebeest			1
263	74	14.45	female	F	1	2018	Wildebeest			1
264	78	9.33	male	F	-0.14	2018	Wildebeest			1
265	81	6.8	female	F	0.51	2018	Wildebeest			1
266	254	4.79	male	M	-0.94	2018	Zebra			1
267	190	5.63	female	M	0.78	2018	Wildebeest			1
268	210	5.09	male	N	-0.32	2018	Zebra			1
269	88	2.16	female	F	0.41	2018	Wildebeest	Lion		2
270	83	5.1	female	F	0.81	2018	Wildebeest			1
271	79	7.42	female	F	-0.2	2018	Wildebeest			1
272	255	3.97	male	M	-1	2018	Wildebeest			1
273	191	4.72	male	M	0.11	2018	Donkey	Zebra		2
274	87	2.25	male	F	0.42	2018	Wildebeest			1
275	226	8.17	female	S	0.67	2018	Wildebeest			1
276	82	5.99	female	F	-0.19	2018	Zebra	Angoni vlei rat		2
277	239	4.72	female	S	0.87	2018	Wildebeest	Buffalo		2
278	237	5.77	female	S	0.34	2018	Hippo	African savanna hare		2
279	243	3.33	female	S	0.9	2018	Zebra			1
280	53	2.21	female	A	0.31	2018	Lion	Buffalo		2
281	144	5	female	L	-0.5	2018	Wildebeest			1
282	195	2.46	female	M	0.67	2018	Buffalo			1
283	234	6.34	female	S	0.06	2018	Wildebeest			1
284	192	3.31	female	M	1	2018	Zebra			1
285	45	4.1	male	F	-0.95	2018	Wildebeest			1
286	24	8.93	female	A	0.64	2018	Wildebeest	Grant's gazelle		2
287	142	6.41	male	T	-0.92	2018	Zebra			1
288	89	2.23	male	F	0.65	2018	Wildebeest			1
289	28	7.24	female	A	0.08	2018	Bat-eared fox			1
290	33	5.87	female	A	0.79	2018	Wildebeest			1
291	85	4.2	female	F	0.87	2018	Lion			1
292	19	13.35	female	A	1	2018	Wildebeest			1
293	188	9.98	male	F	-0.75	2018	Cattle			1
294	72	16.47	female	F	0.37	2018	Goat			1
295	41	4.91	female	A	0.9	2018	Donkey			1
296	51	2.87	male	A	0.29	2018	Wildebeest			1
297	48	4	male	L	-1	2018	Wildebeest			1
298	22	10.43	female	A	0.6	2018	Wildebeest			1
299	38	5.24	male	A	-0.28	2018	Wildebeest			1
300	241	3.88	male	S	0.51	2018	Wildebeest			1
301	236	5.99	female	S	0.42	2018	Wildebeest			1
302	136	10.27	male	S	-0.6	2018	Wildebeest			1
303	87	2.58	male	F	0.36	2018	Wildebeest			1
304	34	6.03	male	F	-0.9	2018	Wildebeest			1
305	225	9.3	male	L	-0.73	2018	Wildebeest			1
306	249	2.49	female	T	0.2	2018	Wildebeest			1
307	68	5.79	male	E	-0.19	2018	Thomson's gazelle	Wildebeest		2
308	50	3.51	male	S	-0.89	2018	Zebra			1
309	236	6.14	female	S	0.42	2018	Wildebeest			1
310	196	2.3	male	M	0.73	2018	Wildebeest			1
311	212	3.26	female	N	-0.51	2018	Zebra			1
312	206	9.14	female	N	0.56	2018	Wildebeest			1
313	209	5.73	female	N	-0.4	2018	Wildebeest			1
314	145	5.46	male	L	0.31	2018	Wildebeest			1
315	232	6.97	female	S	0.23	2018	Buffalo			1
316	135	10.67	male	S	-0.78	2018	Buffalo			1
317	19	13.85	female	A	1	2018	Zebra	Wildebeest		2
318	47	4.8	female	A	0.5	2018	Zebra			1
319	85	4.71	female	F	0.8	2018	Zebra			1
320	66	10.38	male	N	-0.71	2018	Buffalo			1
321	33	6.4	female	A	0.79	2018	Zebra			1
322	36	6.12	female	A	0.23	2018	Wildebeest			1
323	227	8.79	female	S	0.6	2018	Wildebeest			1
324	84	5.82	female	F	0.52	2018	Wildebeest			1
325	27	8.16	male	S	-0.81	2018	Zebra			1
326	70	3.97	male	E	0.83	2018	Grant's gazelle			1
327	137	10.33	male	S	-0.69	2018	Wildebeest			1
328	52	3.33	male	S	-1	2018	Wildebeest			1
329	69	5.57	male	E	0.39	2018	Grant's gazelle			1
330	211	5.45	male	N	-0.29	2018	Buffalo			1
331	33	6.44	female	A	0.78	2018	Zebra			1
332	19	13.91	female	A	1	2018	Zebra			1
333	137	10.38	male	S	-0.65	2019	Wildebeest			1
334	40	5.59	female	A	-0.11	2019	Grant's gazelle			1
335	29	7.68	female	A	-0.51	2019	Zebra	Wildebeest		2
336	30	7.58	female	A	0.67	2019	Wildebeest	Zebra		2
337	77	10.9	female	F	-0.18	2019	Zebra			1
338	36	6.2	female	A	0.24	2019	Buffalo	Wildebeest	Zebra	3
339	80	7.89	male	A	-0.96	2019	Buffalo			1
340	31	7.34	male	F	-0.84	2019	Grant's gazelle	Zebra		2
341	26	9.34	female	A	0	2019	Thomson's gazelle	Buffalo		2
342	80	7.9	male	A	-0.96	2019	Buffalo			1
343	138	9.71	female	L	0.44	2019	Sheep			1
344	143	6.52	female	L	0.5	2019	Wildebeest			1
345	203	11.87	male	T	-0.69	2019	Wildebeest			1
346	124	13.38	male	L	-0.19	2019	Lion			1
347	39	5.73	female	A	-0.38	2019	Wildebeest			1
348	74	15.35	female	F	1	2019	Wildebeest			1
349	233	7.12	female	S	-0.01	2019	Wildebeest			1
350	189	7.72	male	E	-0.83	2019	Zebra			1
351	144	5.79	female	L	-0.38	2019	Wildebeest			1
352	32	6.83	female	A	-0.17	2019	Wildebeest			1
353	43	4.75	male	S	-0.93	2019	Wildebeest	Zebra		2
354	29	7.81	female	A	-0.46	2019	Zebra			1
355	240	4.53	male	S	0.09	2019	Wildebeest			1
356	28	8.03	female	A	0.15	2019	Wildebeest			1
357	28	8.05	female	A	0.12	2019	Grant's gazelle			1
358	53	3.1	female	A	0.38	2019	Thomson's gazelle			1
359	207	9.51	male	E	-0.76	2019	Buffalo			1
360	187	10.81	female	M	0.4	2019	Zebra			1
361	194	3.35	female	M	0.55	2019	Thomson's gazelle			1
362	244	2.31	female	S	0.61	2019	Wildebeest			1
363	197	1.88	female	M	-0.28	2019	Buffalo			1
364	147	4.18	female	L	1	2019	Thomson's gazelle			1
365	235	7.36	male	S	-0.31	2019	Wildebeest			1
366	86	3.87	male	A	-1	2019	Wildebeest	African grass rat		2
367	23	10.34	female	A	-0.63	2019	Wildebeest			1
368	21	11.77	female	A	-0.67	2019	Wildebeest			1
369	74	15.75	female	F	1	2019	Zebra	Buffalo		2
370	248	4.8	male	L	-0.95	2019	Thomson's gazelle			1
371	35	7.28	female	A	0.2	2019	Wildebeest			1
